# UG/Abi: a highly diverse family of prokaryotic reverse transcriptases associated with defense functions

**DOI:** 10.1101/2021.12.02.470933

**Authors:** Mario Rodríguez Mestre, Linyi Gao, Shiraz A. Shah, Adrián López-Beltrán, Alejandro González-Delgado, Francisco Martínez-Abarca, Jaime Iranzo, Modesto Redrejo-Rodríguez, Feng Zhang, Nicolás Toro

## Abstract

Reverse transcriptases (RTs) are enzymes capable of synthesizing DNA using RNA as a template. Within the last few years, a burst of research has led to the discovery of novel prokaryotic RTs with diverse antiviral properties, such as DRTs (Defense-associated RTs), which belong to the so-called group of unknown RTs (UG) and are closely related to the Abortive Infection system (Abi) RTs. In this work, we performed a systematic analysis of UG and Abi RTs, increasing the number of UG/Abi members up to 42 highly diverse groups, most of which are predicted to be functionally associated with other gene(s) or domain(s). Based on this information, we classified these systems into three major classes. In addition, we reveal that most of these groups are associated with defense functions and/or mobile genetic elements, and demonstrate the antiphage role of four novel groups. Besides, we highlight the presence of one of these systems in novel families of human gut viruses infecting members of the Bacteroidetes and Firmicutes phyla. This work lays the foundation for a comprehensive and unified understanding of these highly diverse RTs with enormous biotechnological potential.
