## Supplementary material for "UG/Abi: a highly diverse family of prokaryotic reverse transcriptases associated with defense functions": Table S2

### Sheet: UGAbi_RTs_domain_annotation
Group	Database	Hit	Prob	E-value	P-value	Description
AbiA-large	PFAM	PF18732.2	99.8	4.2e-25	2.3e-29	HEPN_AbiA_CTD
UG1	COG	KOG0807	98.7	3.8e-12	3.9e-16	Carbon-nitrogen hydrolase
UG5-large	COG	KOG0807	98.7	2e-12	2e-16	Carbon-nitrogen hydrolase
UG6	COG	KOG0669	65.7	1.2	0.00012	Cyclin T-dependent kinase
UG9-large	PFAM	PF02122.16	96.41	2.1e-05	1.2e-09	Peptidase S39
UG10-large	CDD	cd04860	98.6	1.4e-11	7.2e-16	AE_Prim_S
UG10-small	CDD	cd04860	98.4	1.5e-10	7.6e-15	AE_Prim_S
UG20	COG	KOG0567	40.7	2.8	0.00029	HEAT repeat-containing protein
UG21	COG	KOG0567	46.7	1.9	0.0002	HEAT repeat-containing protein
UG23	COG	KOG0567	45.3	2.1	0.00022	HEAT repeat-containing protein
UG24	COG	COG3294	92.1	0.0059	6.1e-07	Metal-dependent phosphatase/phosphodiesterase, HD supefamily
UG24	COG	COG0248	90.7	0.012	1.2e-06	Exopolyphosphatase/pppGpp-phosphohydrolase
UG25	CDD	cd19226	92.9	0.0069	3.6e-07	AdoMet_MTase_I; class I SAM-binding methyltransferase
UG29	COG	COG0358	100	6.3e-35	6.5e-39	DnaG DNA primase
UG29	COG	KOG0808	76	0.22	2.3e-05	Carbon-nitrogen hydrolase
UG32	PFAM	PF12728.8	95.8	0.00014	7.8e-09	Helix-turn-helix domain
UG35	CDD	cd19262	95.4	0.00036	1.9e-08	AdoMet_MTase_I; class I SAM-binding methyltransferase

### Sheet: Neighbor_clusters_annotation
Cluster	Database	Hit	Prob	E-value	P-value	Description	Observations (num/total)
7	PFAM	PF18160.2	99,8	9,50E-26	5,20E-30	SLATT_5
7	eggNOG	334GF	100	1,10E-40	5,50E-46	Transmembrane domains
17	eggNOG	30DY0	100	5,90E-65	2,90E-70
17	mMGE	PC_227054	100	1,20E-43	5,30E-49		phage (2/2)
17	PFAM	PF13366.7	89,5	3,60E-02	2,00E-06	PDDEXK_3
22	PFAM	PF13361.7	100	1,80E-57	1,00E-61	UvrD-like C-terminal
22	PFAM	PF00580.22	100	1,50E-36	8,30E-41	UvrD-like N-terminal
22	eggNOG	COG1379	100	2,10E-72	1,00E-77
22	mMGE	PC_26688	100	9,30E-71	4,00E-76	UvrD/REP helicase N-terminal domain	plasmid (43/49)
58	COG	COG0749	100	9,50E-40	9,80E-44	PolA
64	PFAM	PF08800.11	99,8	8,70E-25	4,80E-29	VirE_N
64	PFAM	PF08707.12	34,4	7,60E+00	4,20E-04	PriCT_2
64	mMGE	PC_15396	99,9	7,70E-29	3,30E-34	Primase C terminal 2 (PriCT-2)	phage (93/93)
79	PFAM	PF18737.2	93,9	2,80E-03	1,50E-07	HEPN_MAE_28990
85	eggNOG	33M4Y	100	8,90E-57	4,30E-62	Transmembrane domains
90	COG	COG3121	99,3	2,40E-16	2,40E-20	FimC
90	mMGE	PC_2388	100	1,20E-69	5,30E-75	Outer membrane usher protein	plasmid (499/500)
103	COG	COG5475	94,6	6,40E-04	6,60E-08	YodC
103	eggNOG	349W4	100	1,10E-96	5,00E-102
103	PFAM	PF09926.10	93,6	3,70E-03	2,00E-07	DUF2158
103	PFAM	PF09926.10	82,1	1,90E-01	1,00E-05	DUF2158
103	PFAM	PF13280.7	82,9	0,17	9,20E-06	WYL domain
103	PFAM	PF13280.7	31,6	9,1	0,0005	WYL domain
107	COG	COG3188	100	1,30E-96	1,00E-100	FimD
107	mMGE	PC_2388	100	2,00E-176	8,00E-182
114	COG	COG3539	99,7	4,90E-22	5,10E-26	FimA
114	mMGE	PC_18003	100	3,50E-43	1,50E-48	Fimbrial protein	plasmid (73/73)
121	COG	COG3539	99,2	1,00E-15	1,00E-19	FimA
121	mMGE	PC_23681	100	1,70E-54	7,20E-60	Fimbrial protein	plasmid (57/57)
158	eggNOG	31AG0	100	1,80E-40	8,70E-46	Transmembrane domains
158	PFAM	PF18160.2	99,7	4,90E-22	2,70E-26	SLATT_5
163	eggNOG	30CKP	100	8,20E-34	4,00E-39
163	PFAM	PF18160.2	99,7	7,00E-22	3,80E-26	SLATT_5
169	COG	COG5459	95,7	9,40E-05	9,70E-09	Ribosomal protein RSM22 (predicted mitochondrial rRNA methylase)
169	eggNOG	COG5459	97	1,80E-05	8,50E-11
192	COG	COG0358	99,9	3,30E-31	3,40E-35	DnaG TOPRIM
192	mMGE	PC_112037	100	1,60E-40	6,90E-46	DNA primase-like protein	phage (5/5)
231	COG	COG3539	99,4	4,10E-17	4,20E-21	FimA
231	mMGE	PC_23681	100	4,80E-47	2,00E-52	Fimbrial protein	plasmid (57/57)
249	COG	KOG0807	99,4	2,20E-17	2,30E-21	Carbon-nitrogen hydrolase
249	eggNOG	COG3344	100	2,00E-35	9,80E-41	Similar to cluster285
249	mMGE	PC_107074	100	3,20E-58	1,40E-63		plasmid (4/7)
285	COG	KOG0807	99,4	8,30E-18	8,60E-22	Carbon-nitrogen hydrolase
285	eggNOG	COG3344	100	1,70E-34	8,40E-40	Similar to cluster249
285	mMGE	PC_107074	100	1,60E-37	6,80E-43		plasmid/phage
302	COG	COG2333	99,4	4,70E-18	4,80E-22	ComEC; Metal-dependent hydrolase, beta-lactamase superfamily II
302	mMGE	PC_133444	100	7,50E-36	3,20E-41	ComE operon protein 3	plasmid (5/5)
315	COG	COG5475	93,9	1,40E-03	1,50E-07	YodC
337	mMGE	PC_2978	100	1,00E-118	6,00E-124		phage (465/493)
337	eggNOG	33R6Y	100	2,00E-135	8,00E-141
346	mMGE	PC_2325	100	6,00E-68	2,60E-73		phage (504/532)
346	eggNOG	33Q19	100	2,60E-76	1,30E-81
350	PFAM	PF18167.2	100	3,10E-45	1,70E-49	Sa_NUDIX
350	mMGE	PC_42128	99,9	5,30E-28	2,30E-33		plasmid (24/25)
352	PFAM	PF18160.2	99	4,10E-14	2,30E-18	SLATT_5
352	eggNOG	32SH2	99,6	2,70E-19	1,30E-24	Transmembrane domains
418	PFAM	PF18186.2	99,3	2,00E-16	1,10E-20	SLATT_4
418	eggNOG	32SH2	99,6	2,70E-19	1,30E-24	Transmembrane domains
433	COG	COG1322	100	1,00E-80	1,10E-84	RmuC
433	mMGE	PC_8479	100	5,20E-96	2,00E-101	RmuC family	plasmid (187/187)
485	PFAM	PF09848.10	99,5	6,60E-18	3,60E-22	DUF2075
485	PFAM	PF08378.12	98	4,50E-09	2,40E-13	NERD
485	mMGE	PC_115647	100	3,10E-52	1,30E-57	ATP-binding domain-containing protein	phage (6/6)
573	COG	COG3539	98,6	7,90E-12	8,10E-16	FimA
573	mMGE	PC_114513	100	2,20E-72	9,30E-78	type 1 fimbrial protein	plasmid (6/6)
579	PFAM	PF08902.12	100	1,90E-49	1,00E-53	DUF1848
579	mMGE	PC_32483	100	4,50E-46	1,90E-51	Domain of unknown function (DUF1848)	phage (29/38)
583	COG	COG2925	100	2,40E-59	2,50E-63	SbcB
583	eggNOG	COG2925	100	8,50E-79	4,10E-84	Exonuclease
1038	eggNOG	33TP0	100	2,00E-202	1,00E-207
1038	mMGE	PC_161881	100	3,00E-124	1,00E-129		phage (3/4)
1299		unknown
1465		unknown
1531	COG	COG2852	76,9	0,2	2,10E-05	YcjD
1808	mMGE	PC_86984	98,6	3,00E-10	1,30E-15		plasmid (9/10)
1858	eggNOG	32QYD	98,1	1,70E-08	8,10E-14	Transmembrane domains
2186	COG	KOG2904	88,2	0,029	3,00E-06	Predicted methyltransferase
2210	PFAM	PF18160.2	97,6	4,90E-08	2,70E-12	SLATT_5
2210	eggNOG	30YNS	100	1,00E-120	6,00E-126	Transmembrane domains
