## Supplementary material for "UG/Abi: a highly diverse family of prokaryotic reverse transcriptases associated with defense functions": Table S3

### Sheet: Defense score prediction
Group	Defense Score (5 kb)	Homologs (98% cluster)	Defense Label
AbiA	0.36	67	Defense
AbiK	0.27	55	Defense
AbiP2	0.28	278	Defense
UG1	0.39	147	Defense
UG2	0.29	698	Defense
UG3	0.13	447	Defense
UG4	0.02	96	No enrichment
UG5	0.43	299	Defense
UG6	0.25	8	Likely defense
UG7	0.15	321	Defense
UG8	0.12	520	Defense
UG9	0.24	67	Defense
UG10	0.21	43	Likely defense
UG12	0.24	240	Defense
UG13a	0.19	42	Likely defense
UG13b	0.46	26	Likely defense
UG14	0.29	56	Defense
UG15	0.45	229	Defense
UG16	0.18	65	Defense
UG17	0.15	331	Defense
UG18	0	7	Not enough homologs
UG19	0.4	40	Defense
UG20	0.23	22	Possible
UG21	0.27	11	Likely defense
UG22	0.18	45	Likely defense
UG23	0.13	24	Possible
UG24	0.24	25	Likely defense
UG25	0.6	5	Possible
UG26	0.02	42	No enrichment
UG27	0	25	No enrichment
UG28	0.25	117	Defense
UG29	0.22	50	Defense
UG30	0.5	10	Likely defense
UG31	0.26	39	Defense
UG32	0.2	5	Not enough homologs
UG33	0.26	19	Possible
UG34	0.13	8	Possible
UG35	0.14	14	Possible
UG36	0.17	30	Likely defense
UG37	0	4	Not enough homologs
UG38	0	4	Not enough homologs
UG39	0.09	56	Possible
