## Supplementary material for "UG/Abi: a highly diverse family of prokaryotic reverse transcriptases associated with defense functions": Table S7

Viral Genome name	Host Taxonomy	Taxonomy Level
DRR127485_141_53549_round13~7997063
DRR127559_141_37760_round13~7894429	Ruminococcus	2
DRR127674_141_48593_round13~7915757
DRR127685_141_179577_round13~8969919	Bacteroides	1
DRR171495_141_76883_round13~7717205	Prevotella	1
DRR171627_141_57126_round13~9230160
DRR171629_141_98724_round13~9468729	Ruminococcus	2
DRR171633_141_12328_round13~8828599
DRR174586_141_231122_round1256~4112933
DTR_386274	Prevotella	1
DTR_386317	Prevotella	1
DTR_387590	Prevotella	1
DTR_387856	Prevotella	1
DTR_738742	Ruminococcus	2
ERR1190560_119_22564_round8-12~2925054	Prevotella	1
ERR1190641_119_48468_round8-12~3527694	Prevotella	1
ERR1190652_119_119254_round8-12~4775794
ERR1190661_119_110301_round8-12~4345116
ERR1190754_119_16799_round8-12~625312	Prevotella	1
ERR1190769_119_45627_round8-12~3635907	Prevotella	1
ERR1190780_119_46880_round8-12~758808	Prevotella	1
ERR1305904_119_46810_round347~3886215	Prevotella	1
ERR1398090_141_82840_round347~4407766	Prevotella	1
ERR1398114_141_2052_round347~1164111	Prevotella	1
ERR1398120_141_53407_round347~3336945	Prevotella	1
ERR1398181_141_43694_round347~877113
ERR1398212_141_100415_round347~4960523	Prevotella	1
ERR1398229_141_56645_round347~4518518	Prevotella	1
ERR1398249_141_44151_round347~3564570	Prevotella	1
ERR1823603_141_4304_round347~4509659	Bacteroides	1
ERR209644_79_145229_round347~853848	Prevotella	1
ERR209698_99_5484_round347~5067187	Prevotella	1
ERR2608651_141_106059_round347~4946115	Prevotella	1
ERR2608667_141_8080_round347~1054420	Alistipes	1
ERR2641226_141_99128_round8-12~728887	Ruminococcus	1
ERR2641613_141_143741_round8-12~4689270	Prevotella	1
ERR2855794_141_21866_round1256~289770	Akkermansia	1
ERR2855802_141_109754_round1256~3525727	Ruminococcus	1
ERR2855831_141_28302_round1256~134160	Prevotella	1
ERR2855838_141_116970_round1256~2632938
ERR2855855_141_101331_round1256~2974162	Prevotella	1
ERR2855894_141_118425_round1256~2882374
ERR2855897_141_35063_round1256~1698943	Prevotella	1
ERR2855941_141_54786_round1256~263715	Prevotella	1
ERR321493_99_33550_round347~1465176	Prevotella	1
ERR321603_99_95432_round347~380592	Prevotella	1
ERR321628_99_126009_round347~466816	Prevotella	1
ERR3277327_141_4713_round8-12~1975225
ERR3277371_141_31365_round8-12~1199390
ERR478962_99_35218_round347~2945719	Prevotella	1
ERR479041_99_28895_round347~3567792	Prevotella	1
ERR479304_99_23669_round347~2028646	Alistipes	1
ERR479571_99_24138_round347~2828145
ERR505102_119_78351_round347~2106504	Bacteroides	1
ERR525836_119_25802_round347~318	Alistipes	1
ERR732916_119_35429_round8-12~4507989	Prevotella	1
ivig_1061	Bacteroides	1
ivig_1772
ivig_1824	Bacteroides	1
ivig_1995	Ruminococcus	2
ivig_2069	Ruminococcus	2
ivig_2107	Ruminococcus	2
ivig_2151	Ruminococcus	2
ivig_2417	Corynebacterium	1
ivig_2570	Bacteroides	1
ivig_2581
ivig_2749
ivig_3353
ivig_3557
ivig_3981	Ruminococcus	1
ivig_3983
ivig_4412	Blautia	1
ivig_601
ivig_815	Blautia	2
k119_11069_round1256~4847014	Prevotella	1
k119_112920_round8-12~1646991	Ruminococcus	1
k119_116545_round1256~3035444
k119_12450_round8-12~4637201
k119_12519_round1256~691654	Prevotella	1
k119_13439_round1256~238133	Prevotella	1
k119_14408_round1256~5210985	Prevotella	1
k119_171657_round1256~2836965	Prevotella	1
k119_195079_round8-12~2647554	Prevotella	1
k119_28255_round8-12~1342716
k119_34066_round1256~1817328	Prevotella	1
k119_3607_round1256~4019701	Prevotella	1
k119_38348_round1256~3757419	Prevotella	1
k119_483331_round1256~3247203	Prevotella	1
k119_5988_round8-12~1175604	Prevotella	1
k119_62976_round14~3072222
k119_6334_round8-12~4013510	Prevotella	1
k119_67429_round1256~2271774	Prevotella	1
k119_6835_round1256~2348976	Prevotella	1
k119_78709_round14~28490	Prevotella	1
k141_100000_round1256~3093110	Ruminococcus	2
k141_1049896_round1256~3221517	Prevotella	1
k141_10498_round13~5362180	Alistipes	1
k141_107070_round13~8193597	Bacteroides	1
k141_11012_round8-12~1504621	Prevotella	1
k141_112641_round13~9408153	Bacteroides	1
k141_113252_round13~8020110	Bacteroides	1
k141_114192_round13~6338078	Prevotella	1
k141_114400_round1256~2369302	Prevotella	1
k141_11610_round13~5697549	Ruminococcus	2
k141_117751_round13~1982695	Prevotella	1
k141_121593_round13~6367432	Prevotella	1
k141_1266646_round1256~4875681	Prevotella	1
k141_12669_round8-12~3929879	Prevotella	1
k141_1323_round8-12~2100592	Prevotella	1
k141_139338_round13~1702297	Ruminococcus	2
k141_139497_round13~6689829	Prevotella	1
k141_14171_round8-12~3201267	Bacteroides	1
k141_14227_round13~6533449	Prevotella	1
k141_142508_round13~4150549
k141_1425934_round1256~3270642	Prevotella	1
k141_14676_round347~4583846	Ruminococcus	2
k141_150340_round1256~2884704	Prevotella	1
k141_153581_round13~6957794	Bacteroides	1
k141_159450_round13~9448081	Bacteroides	1
k141_175636_round13~8622360	Prevotella	1
k141_176187_round1256~5381203
k141_177818_round1256~3269439	Prevotella	1
k141_186902_round13~9539874	Bacteroides	1
k141_20668_round8-12~4687483	Prevotella	1
k141_208238_round13~4045275	Bacteroides	1
k141_21109_round13~7493653	Prevotella	1
k141_224932_round13~1761163	Prevotella	1
k141_227543_round13~5033918	Prevotella	1
k141_23012_round13~1861736
k141_23557_round13~7452683
k141_24835_round1256~3005325	Prevotella	1
k141_260410_round13~6627648	Prevotella	1
k141_26153_round1256~2894158	Prevotella	1
k141_261690_round1256~4835558	Prevotella	1
k141_268754_round14~615366	Prevotella	1
k141_28177_round1256~4866639	Prevotella	1
k141_3130_round8-12~2811649	Prevotella	1
k141_320023_round13~343377
k141_32171_round347~428773	Prevotella	1
k141_325842_round13~230254
k141_33152_round13~6486854	Prevotella	1
k141_357893_round14~1518277	Prevotella	1
k141_36003_round13~511414
k141_36464_round8-12~4427647	Prevotella	1
k141_38723_round13~8187551
k141_44264_round1256~1543628	Prevotella	1
k141_4448_round8-12~3569400
k141_448962_round1256~2540236	Catenibacterium	1
k141_495584_round14~1972693	Prevotella	1
k141_56628_round13~5415099
k141_567585_round13~675327	Prevotella	1
k141_572_round347~3014355	Prevotella	1
k141_57468_round8-12~1643034	Prevotella	1
k141_57583_round347~3039122
k141_59003_round347~2842776	Prevotella	1
k141_618473_round14~1058907	Prevotella	1
k141_64657_round13~6419119	Ruminococcus	2
k141_64731_round13~8151618
k141_66586_round347~4810226	Prevotella	1
k141_70811_round1256~638410	Prevotella	1
k141_74629_round13~7763689	Prevotella	1
k141_74991_round13~6751600
k141_7514_round347~1896008
k141_77216_round13~2320615	Bacteroides	1
k141_79086_round13~6477177
k141_80820_round347~133219
k141_81022_round13~2002451
k141_81920_round13~7215225	Prevotella	1
k141_85112_round13~1928582	Bacteroides	1
k141_85559_round347~4823365	Prevotella	1
k141_86061_round13~8173922	Ruminococcus	2
k141_89529_round13~744281	Prevotella	1
k141_89688_round1256~3226717	Prevotella	1
k79_214557_round8-12~2153635	Prevotella	1
k79_343830_round8-12~4788864
k79_51101_round8-12~3709633	Prevotella	1
k99_112195_round1256~424343	Prevotella	1
k99_114158_round1256~4516649	Prevotella	1
k99_118293_round1256~312676	Prevotella	1
k99_144998_round1256~132865	Prevotella	1
k99_16292_round1256~5752158	Prevotella	1
k99_209458_round1256~1044647	Prevotella	1
k99_26362_round1256~5575146	Prevotella	1
k99_31085_round8-12~402870	Bacteroides	1
k99_44725_round8-12~3473946
k99_48372_round8-12~1317997	Ruminococcus	2
k99_55838_round1256~5498127	Prevotella	1
k99_66150_round1256~5078743	Ruminococcus	2
k99_85191_round8-12~2313470
k99_99126_round8-12~529592
Minot_Diet_SRR5088935_NODE_5_length_83930_cov_202.737979	Prevotella	1
Minot_Diet_SRR5088943_NODE_18_length_76183_cov_735.636494	Prevotella	1
Monaco_MBA1749_NODE_7_length_82388_cov_45.006668	Prevotella	1
Monaco_MBA4001_NODE_16_length_84617_cov_89.988482	Prevotella	1
Rampelli_10015_NODE_12_length_81484_cov_4.667809	Prevotella	1
Rampelli_10024_NODE_39_length_88002_cov_17.994622	Prevotella	1
Rampelli_HCO_61_NODE_28_length_85033_cov_14.358340	Prevotella	1
Rampelli_SM_41_NODE_22_length_164991_cov_7.656503
SRR10121619_141_233341_round1256~5208233
SRR10338793_141_240893_round8-12~1970721	Ruminococcus	2
SRR10423921_141_87829_round1256~5722305	Alistipes	1
SRR10479809_141_64515_round347~2932182	Bacteroides	1
SRR10479811_141_28861_round347~48988	Bacteroides	1
SRR10479831_141_11436_round347~4261342	Prevotella	1
SRR10479832_141_81943_round347~3285976	Ruminococcus	2
SRR10479833_141_24868_round347~4886811	Ruminococcus	2
SRR10479833_141_28528_round347~1578035	Blautia	2
SRR10479834_141_14811_round347~1824688	Ruminococcus	2
SRR10479834_141_14855_round347~3959667	Prevotella	1
SRR10762442_141_104509_round1256~93224	Prevotella	1
SRR11236228_141_566921_round1256~5828262	Prevotella	1
SRR11236235_141_404477_round1256~4949917	Prevotella	1
SRR11236237_141_599370_round1256~408922	Prevotella	1
SRR11236240_141_619581_round1256~3728671	Prevotella	1
SRR11236262_141_422057_round1256~3852509	Prevotella	1
SRR11236266_141_156054_round1256~3090710	Prevotella	1
SRR11236267_141_753776_round1256~398694	Prevotella	1
SRR11412667_141_85134_round14~3186707	Prevotella	1
SRR11412687_141_23557_round14~2989124	Bacteroides	1
SRR11412721_141_214936_round14~2795616	Prevotella	1
SRR11412756_141_720387_round14~1283199	Prevotella	1
SRR1778456_99_31395_round347~4167913	Prevotella	1
SRR1952507_119_45242_round347~5075151
SRR1952610_119_7878_round347~198665	Bacteroides	1
SRR2175724_119_56277_round347~654974
SRR2188130_119_8364_round1256~4858694	Prevotella	1
SRR341583_79_50453_round347~2068157	Prevotella	1
SRR341635_79_29612_round347~4537809	Prevotella	1
SRR3582169_119_71869_round8-12~3835161	Prevotella	1
SRR3657275_141_4477_round8-12~1603524
SRR3992959_141_237526_round8-12~4246827	Prevotella	1
SRR3993015_141_162844_round8-12~31377	Prevotella	2
SRR3993056_141_90247_round8-12~4765523	Prevotella	1
SRR3993063_141_119417_round8-12~2141900	Prevotella	1
SRR413609_99_17421_round347~1563108
SRR413636_99_41663_round347~1341653	Prevotella	1
SRR413645_99_3920_round347~4525826
SRR413688_99_1388_round347~4544072	Prevotella	1
SRR413754_99_71336_round347~4234951	Ruminococcus	2
SRR5091487_141_14205_round347~4934935	Prevotella	1
SRR5091524_141_51793_round347~4771466
SRR5091541_141_8636_round347~1789000	Prevotella	1
SRR5106282_141_118369_round347~896695
SRR5106310_141_11035_round347~3249368	Prevotella	1
SRR5106317_141_113488_round347~5200273	Prevotella	1
SRR5275452_141_35371_round347~3750258	Bacteroides	3
SRR5275480_141_94432_round347~1539611	Prevotella	1
SRR5818472_141_143253_round347~2979500	Prevotella	1
SRR5818484_141_31300_round347~276935	Prevotella	1
SRR5818485_141_110338_round347~916733
SRR5818501_141_11758_round347~701603	Prevotella	1
SRR5818524_141_37457_round347~1331562
SRR5818527_141_131129_round347~3618294
SRR5831615_141_148928_round347~3831140	Prevotella	1
SRR5866266_119_113689_round347~1474527
SRR5866416_119_203093_round347~5079691	Prevotella	2
SRR5866541_119_96121_round347~5198952
SRR5930503_119_55640_round347~1694009
SRR5935795_119_12191_round347~2371463
SRR5946693_119_9322_round347~4400298	Ruminococcus	2
SRR5946921_119_77422_round347~1569132	Prevotella	1
SRR5947071_119_47298_round347~3447317	Clostridiales	4
SRR5947812_119_10239_round347~483947	Ruminococcus	2
SRR5950730_119_10361_round347~661062	Alistipes	1
SRR5950733_119_17956_round347~3286478	Ruminococcus	2
SRR5950781_119_56354_round347~1087639	Ruminococcus	2
SRR5962892_119_41336_round347~2367486	Ruminococcus	2
SRR5983268_119_10637_round347~2086482	Prevotella	1
SRR6048461_141_113331_round347~3672967	Ruminococcus	2
SRR6048484_141_68041_round347~3898996	Ruminococcus	2
SRR6474295_119_165664_round347~637167	Prevotella	1
SRR7448295_141_8675_round1256~4702184	Prevotella	1
SRR7495925_141_81399_round1256~330475	Prevotella	1
SRR7495926_141_173235_round1256~1912853
SRR7609841_141_34738_round1256~2733677	Prevotella	1
SRR7905338_141_40177_round1256~5632955	Prevotella	1
SRR7905338_141_46927_round1256~3477264	Prevotella	1
SRR7905339_141_35362_round1256~4943031
SRR8114051_141_87701_round347~534874	Prevotella	1
SRR8133837_141_23989_round1256~4910190	Blautia	2
SRR8133843_141_6743_round1256~242850	Prevotella	1
SRR8133849_141_7052_round1256~2558407	Prevotella	1
SRR8204568_141_11038_round1256~5384792	Prevotella	1
SRR8387643_119_36206_round1256~4854165
SRR8506027_141_44029_round8-12~4031278	Prevotella	1
SRR8506033_141_194971_round8-12~293684	Ruminococcus	2
SRR8506097_141_56327_round8-12~867548	Prevotella	1
SRR8506099_141_52014_round8-12~3942815	Prevotella	1
SRR8506107_141_76047_round8-12~2497069
SRR8524512_141_3372_round8-12~2688118	Bacteroides	1
SRR8791374_119_17893_round14~697099	Prevotella	1
SRR8791376_119_117233_round14~3066077	Prevotella	1
SRR8791376_119_42187_round14~175828	Prevotella	1
SRR8791391_119_48876_round14~2923401	Prevotella	1
SRR8791396_119_92641_round14~326740
SRR9040435_141_78622_round8-12~1121261
SRR9092106_99_26997_round1256~1844672	Alistipes	1
SRR9108942_141_77050_round8-12~1121741	Prevotella	1
SRR9108944_141_29367_round8-12~1125453
SRR9108946_141_53821_round8-12~3441953
SRR9108950_141_92522_round8-12~1197311	Prevotella	1
SRR9108954_141_230981_round8-12~3363508
SRR9108971_141_77547_round8-12~1895807	Prevotella	1
SRR9161490_141_8533_round8-12~2439786	Prevotella	1
SRR9161589_141_2468_round8-12~3956993	Prevotella	1
UGV-GENOME-0222807
UGV-GENOME-0228029
UGV-GENOME-0229255
UGV-GENOME-0233031	Alistipes	1
UGV-GENOME-0236443
UGV-GENOME-0236726
UGV-GENOME-0237611
UGV-GENOME-0266939	Alistipes	1
UGV-GENOME-0274257
UGV-GENOME-0276717
UGV-GENOME-0282420
UGV-GENOME-0283648
UGV-GENOME-0290481
UGV-GENOME-0291114_1	Alistipes	1
UGV-GENOME-0292817	Alistipes	1
UGV-GENOME-0294016
UGV-GENOME-0294143	Prevotella	1
UGV-GENOME-0294427
UGV-GENOME-0294444
UGV-GENOME-0294720
UGV-GENOME-0296189
UGV-GENOME-0296197
UGV-GENOME-0296445
UGV-GENOME-0296954
UGV-GENOME-0298066
UGV-GENOME-0298189
UGV-GENOME-0298266_1	Alistipes	1
UGV-GENOME-0299868	Prevotella	1
UGV-GENOME-0299918
UGV-GENOME-0300315
UGV-GENOME-0300633
UGV-GENOME-0300943
UGV-GENOME-0301500	Prevotella	1
UGV-GENOME-0301643	Parabacteroides	1
UGV-GENOME-0301748
UGV-GENOME-0301975	Coprobacter	1
UGV-GENOME-0302132	Prevotella	1
UGV-GENOME-0302822
UGV-GENOME-0302905	Prevotella	1
UGV-GENOME-0302973
UGV-GENOME-0303026	Prevotella	1
UGV-GENOME-0303097	Prevotella	1
UGV-GENOME-0303200	Alistipes	1
UGV-GENOME-0303226
UGV-GENOME-0303786
UGV-GENOME-0303860_1
UGV-GENOME-0304031	Prevotella	1
UGV-GENOME-0304174
UGV-GENOME-0304473_1
UGV-GENOME-0304502	Prevotella	1
UGV-GENOME-0304746
UGV-GENOME-0304892
UGV-GENOME-0304920
UGV-GENOME-0305000_1
UGV-GENOME-0305032
UGV-GENOME-0305860
UGV-GENOME-0307688
UGV-GENOME-0307804
UGV-GENOME-0307888
UGV-GENOME-0308222
UGV-GENOME-0308419	Prevotella	1
UGV-GENOME-0309336
UGV-GENOME-0309663
UGV-GENOME-0310392
UGV-GENOME-0310721	Prevotella	1
UGV-GENOME-0310911	Prevotella	1
UGV-GENOME-0311225	Prevotella	1
UGV-GENOME-0311606
UGV-GENOME-0311618
UGV-GENOME-0311876_1
UGV-GENOME-0311963
UGV-GENOME-0311990	Prevotella	1
UGV-GENOME-0312169
UGV-GENOME-0312668
UGV-GENOME-0312786
UGV-GENOME-0312949
UGV-GENOME-0313152	Prevotella	1
UGV-GENOME-0313229
UGV-GENOME-0313857
UGV-GENOME-0313940	Prevotella	1
UGV-GENOME-0313987	Prevotella	1
UGV-GENOME-0314052	Prevotella	1
UGV-GENOME-0314308	Prevotella	1
UGV-GENOME-0314513	Prevotella	1
UGV-GENOME-0314679
UGV-GENOME-0314738
UGV-GENOME-0314955	Prevotella	1
UGV-GENOME-0315100	Prevotella	1
UGV-GENOME-0315141
UGV-GENOME-0315270
UGV-GENOME-0315335	Prevotella	1
UGV-GENOME-0315383_1	Prevotella	1
UGV-GENOME-0315454	Prevotella	1
UGV-GENOME-0315464
UGV-GENOME-0315504	Prevotella	1
UGV-GENOME-0315527	Prevotella	1
UGV-GENOME-0315786	Prevotella	1
UGV-GENOME-0316118	Prevotella	1
UGV-GENOME-0316158
UGV-GENOME-0316723
UGV-GENOME-0316787
UGV-GENOME-0316959
UGV-GENOME-0317018	Prevotella	1
UGV-GENOME-0317129
UGV-GENOME-0317294	Prevotella	1
UGV-GENOME-0317409
UGV-GENOME-0317537
UGV-GENOME-0317612
UGV-GENOME-0317713	Prevotella	1
UGV-GENOME-0317879
UGV-GENOME-0318107
UGV-GENOME-0318133_1	Prevotella	1
UGV-GENOME-0318457
UGV-GENOME-0318496
UGV-GENOME-0318751	Prevotella	1
UGV-GENOME-0318805
UGV-GENOME-0318900
UGV-GENOME-0319166	Prevotella	1
UGV-GENOME-0319394	Prevotella	1
UGV-GENOME-0319596	Prevotella	1
UGV-GENOME-0320288	Prevotella	1
UGV-GENOME-0320684
UGV-GENOME-0320862
UGV-GENOME-0321290
UGV-GENOME-0321397	Prevotella	1
UGV-GENOME-0321626	Prevotella	1
UGV-GENOME-0321699	Prevotella	1
UGV-GENOME-0321957	Prevotella	1
UGV-GENOME-0322097
UGV-GENOME-0322148	Prevotella	1
UGV-GENOME-0322362	Prevotella	1
UGV-GENOME-0322706
UGV-GENOME-0323378_1
UGV-GENOME-0323427	Bacteroides	1
UGV-GENOME-0323885
UGV-GENOME-0324046	Prevotella	1
UGV-GENOME-0324267	Parabacteroides	1
UGV-GENOME-0325249
UGV-GENOME-0325464	Prevotella	1
UGV-GENOME-0325701	Prevotella	1
UGV-GENOME-0325709
UGV-GENOME-0325821
UGV-GENOME-0325855
UGV-GENOME-0326433_1	Bacteroides	3
UGV-GENOME-0326721
UGV-GENOME-0326850
UGV-GENOME-0326969	Bacteroides	1
UGV-GENOME-0327246
UGV-GENOME-0327263	Prevotella	1
UGV-GENOME-0327537	Bacteroides	1
UGV-GENOME-0327672
UGV-GENOME-0329082	Prevotella	1
UGV-GENOME-0329712
UGV-GENOME-0329865
UGV-GENOME-0330259	Prevotella	1
UGV-GENOME-0330294	Prevotella	1
UGV-GENOME-0330699
UGV-GENOME-0330789_1
UGV-GENOME-0330819	Bacteroides	1
UGV-GENOME-0330907	Prevotella	1
UGV-GENOME-0330962	Prevotella	1
UGV-GENOME-0331168
UGV-GENOME-0331877
UGV-GENOME-0331931_1	Prevotella	1
UGV-GENOME-0332004	Prevotella	1
UGV-GENOME-0332241
UGV-GENOME-0332863	Prevotella	1
UGV-GENOME-0333352
UGV-GENOME-0333366
UGV-GENOME-0333371	Prevotella	1
UGV-GENOME-0333464	Prevotella	1
UGV-GENOME-0333630	Prevotella	1
UGV-GENOME-0333657
UGV-GENOME-0333946	Prevotella	1
UGV-GENOME-0333954_1	Bacteroides	1
UGV-GENOME-0334453
UGV-GENOME-0334612
UGV-GENOME-0334829
UGV-GENOME-0335068	Prevotella	1
UGV-GENOME-0335174	Prevotella	1
UGV-GENOME-0335476
UGV-GENOME-0335542	Prevotella	1
UGV-GENOME-0335690	Prevotella	1
UGV-GENOME-0335761	Bacteroides	1
UGV-GENOME-0336190_1
UGV-GENOME-0336360	Alistipes	1
UGV-GENOME-0336477	Prevotella	1
UGV-GENOME-0336530_1
UGV-GENOME-0336561
UGV-GENOME-0336639	Prevotella	1
UGV-GENOME-0336721
UGV-GENOME-0336733
UGV-GENOME-0336888	Prevotella	1
UGV-GENOME-0337024
UGV-GENOME-0337275
UGV-GENOME-0337289
UGV-GENOME-0337377
UGV-GENOME-0337552	Prevotella	1
UGV-GENOME-0337569_1	Prevotella	1
UGV-GENOME-0337579	Prevotella	1
UGV-GENOME-0337628
UGV-GENOME-0337843_1	Prevotella	1
UGV-GENOME-0337879
UGV-GENOME-0338003
UGV-GENOME-0338187
UGV-GENOME-0338244_1	Bacteroides	1
UGV-GENOME-0338262	Prevotella	1
UGV-GENOME-0338375	Prevotella	1
UGV-GENOME-0338389
UGV-GENOME-0338465
UGV-GENOME-0338722
UGV-GENOME-0338734
UGV-GENOME-0338897
UGV-GENOME-0339100	Bacteroides	1
UGV-GENOME-0339101	Erwinia	1
UGV-GENOME-0339228	Prevotella	1
UGV-GENOME-0339405
UGV-GENOME-0339569
UGV-GENOME-0339606
UGV-GENOME-0339806_1	Alistipes	1
UGV-GENOME-0340053	Bacteroides	1
UGV-GENOME-0340070	Prevotella	1
UGV-GENOME-0340086
UGV-GENOME-0340170
UGV-GENOME-0340229
UGV-GENOME-0340237
UGV-GENOME-0340259_1	Prevotella	1
UGV-GENOME-0340317
UGV-GENOME-0340364
UGV-GENOME-0340502_1	Prevotella	1
UGV-GENOME-0340704	Prevotella	1
UGV-GENOME-0341029_1	Bacteroides	1
UGV-GENOME-0341054
UGV-GENOME-0341058_1	Prevotella	1
UGV-GENOME-0341093	Prevotella	1
UGV-GENOME-0341113_1
UGV-GENOME-0341252_1	Prevotella	1
UGV-GENOME-0341577_1
UGV-GENOME-0341578_1
UGV-GENOME-0341777	Bacteroides	1
UGV-GENOME-0341850	Bacteroides	1
UGV-GENOME-0341868
UGV-GENOME-0341894
UGV-GENOME-0341897	Prevotella	1
UGV-GENOME-0341906
UGV-GENOME-0342143
UGV-GENOME-0342425
UGV-GENOME-0342478
UGV-GENOME-0342588	Prevotella	1
UGV-GENOME-0342633	Prevotella	1
UGV-GENOME-0342808
UGV-GENOME-0342946	Prevotella	1
UGV-GENOME-0343085	Bacteroides	1
UGV-GENOME-0343090
UGV-GENOME-0343177
UGV-GENOME-0343356_1	Prevotella	1
UGV-GENOME-0343670
UGV-GENOME-0343818	Prevotella	1
UGV-GENOME-0343888_1
UGV-GENOME-0344033
UGV-GENOME-0344245	Prevotella	1
UGV-GENOME-0344593
UGV-GENOME-0344729
UGV-GENOME-0344747_1
UGV-GENOME-0344850
UGV-GENOME-0344870
UGV-GENOME-0345034
UGV-GENOME-0345048
UGV-GENOME-0345185	Prevotella	1
UGV-GENOME-0345413_1
UGV-GENOME-0345431_1	Parabacteroides	2
UGV-GENOME-0345447
UGV-GENOME-0345467	Prevotella	1
UGV-GENOME-0345491	Bacteroides	1
UGV-GENOME-0345577
UGV-GENOME-0345598	Prevotella	1
UGV-GENOME-0345761
UGV-GENOME-0345776_1
UGV-GENOME-0345839_1
UGV-GENOME-0346040
UGV-GENOME-0346338_1	Prevotella	1
UGV-GENOME-0346609_1
UGV-GENOME-0346659	Prevotella	1
UGV-GENOME-0346815_1
UGV-GENOME-0346869_1
UGV-GENOME-0346980	Prevotella	1
UGV-GENOME-0347015
UGV-GENOME-0347093_1	Prevotella	1
UGV-GENOME-0347107	Bacteroides	1
UGV-GENOME-0347121
UGV-GENOME-0347308
UGV-GENOME-0347461
UGV-GENOME-0347691_1	Bacteroides	1
UGV-GENOME-0347696	Prevotella	1
UGV-GENOME-0347777	Prevotella	1
UGV-GENOME-0347784
UGV-GENOME-0347819
UGV-GENOME-0347922	Bacteroides	1
UGV-GENOME-0347987_1
UGV-GENOME-0348056_1
UGV-GENOME-0348108	Erwinia	1
UGV-GENOME-0348149
UGV-GENOME-0348183
UGV-GENOME-0348227
UGV-GENOME-0348250
UGV-GENOME-0348322
UGV-GENOME-0348355	Bacteroides	1
UGV-GENOME-0348402	Prevotella	1
UGV-GENOME-0348423_1
UGV-GENOME-0348457_1	Bacteroides	1
UGV-GENOME-0348734	Alistipes	1
UGV-GENOME-0348858_1	Prevotella	1
UGV-GENOME-0349006_1
UGV-GENOME-0349116_1
UGV-GENOME-0349130
UGV-GENOME-0349298_1
UGV-GENOME-0349301	Prevotella	1
UGV-GENOME-0349414_1
UGV-GENOME-0349461
UGV-GENOME-0349521	Prevotella	1
UGV-GENOME-0349607
UGV-GENOME-0349609
UGV-GENOME-0349657_1
UGV-GENOME-0349659_1
UGV-GENOME-0349715_1
UGV-GENOME-0349721	Bacteroides	1
UGV-GENOME-0349832
UGV-GENOME-0350004_1
UGV-GENOME-0350023_1	Prevotella	1
UGV-GENOME-0350092
UGV-GENOME-0350159_1
UGV-GENOME-0350225_1	Prevotella	1
UGV-GENOME-0350271_1	Bacteroides	1
UGV-GENOME-0350554_1	Bacteroides	1
UGV-GENOME-0350573_1
UGV-GENOME-0350613
UGV-GENOME-0350640
UGV-GENOME-0350783	Prevotella	1
UGV-GENOME-0350789_1	Bacteroides	1
UGV-GENOME-0350813
UGV-GENOME-0350840_1
UGV-GENOME-0350937
UGV-GENOME-0350965	Prevotella	1
UGV-GENOME-0351163_1	Bacteroides	1
UGV-GENOME-0351207
UGV-GENOME-0351220
UGV-GENOME-0351229
UGV-GENOME-0351286	Bacteroides	1
UGV-GENOME-0351379_1	Prevotella	1
UGV-GENOME-0351598	Prevotella	1
UGV-GENOME-0351620	Bacteroides	1
UGV-GENOME-0351885	Bacteroides	1
UGV-GENOME-0352070_1	Prevotella	1
UGV-GENOME-0352073	Bacteroides	1
UGV-GENOME-0352332
UGV-GENOME-0352376
UGV-GENOME-0352465_1	Bacteroides	1
UGV-GENOME-0352532	Bacteroides	1
UGV-GENOME-0352584
UGV-GENOME-0352652	Bacteroides	1
UGV-GENOME-0352807	Prevotella	1
UGV-GENOME-0353003_1
UGV-GENOME-0353074	Prevotella	1
UGV-GENOME-0353090
UGV-GENOME-0353132	Bacteroides	1
UGV-GENOME-0353144_1	Bacteroides	1
UGV-GENOME-0353152
UGV-GENOME-0353228
UGV-GENOME-0353296
UGV-GENOME-0353308	Prevotella	1
UGV-GENOME-0353402	Bacteroides	1
UGV-GENOME-0353691	Bacteroides	1
UGV-GENOME-0353736	Bacteroides	1
UGV-GENOME-0353770
UGV-GENOME-0353824	Prevotella	1
UGV-GENOME-0353831
UGV-GENOME-0353950
UGV-GENOME-0354005_1
UGV-GENOME-0354192_1	Alistipes	1
UGV-GENOME-0354220
UGV-GENOME-0354284	Prevotella	1
UGV-GENOME-0354352
UGV-GENOME-0354400_1	Alistipes	1
UGV-GENOME-0354414_1
UGV-GENOME-0354425
UGV-GENOME-0354664	Bacteroides	1
UGV-GENOME-0354706_1
UGV-GENOME-0354731_1
UGV-GENOME-0354761_1
UGV-GENOME-0354938
UGV-GENOME-0355003
UGV-GENOME-0355040	Prevotella	1
UGV-GENOME-0355169_1	Bacteroides	1
UGV-GENOME-0355198	Alistipes	1
UGV-GENOME-0355203	Prevotella	1
UGV-GENOME-0355492
UGV-GENOME-0355585	Bacteroides	1
UGV-GENOME-0355785_1
UGV-GENOME-0355872	Prevotella	1
UGV-GENOME-0355919	Prevotella	1
UGV-GENOME-0355941	Prevotella	1
UGV-GENOME-0355977_1	Bacteroides	1
UGV-GENOME-0356104_1	Bacteroides	1
UGV-GENOME-0356381
UGV-GENOME-0356398_1
UGV-GENOME-0356407_1
UGV-GENOME-0356639
UGV-GENOME-0356796_1	Prevotella	1
UGV-GENOME-0356916
UGV-GENOME-0356969	Prevotella	1
UGV-GENOME-0357028
UGV-GENOME-0357067_1	Bacteroides	3
UGV-GENOME-0357141_1
UGV-GENOME-0357220	Prevotella	1
UGV-GENOME-0357289	Prevotella	1
UGV-GENOME-0357316	Prevotella	1
UGV-GENOME-0357602
UGV-GENOME-0357643	Prevotella	1
UGV-GENOME-0357777	Bacteroides	1
UGV-GENOME-0357893_1	Prevotella	1
UGV-GENOME-0358064	Bacteroides	1
UGV-GENOME-0358255	Ruminococcus	1
UGV-GENOME-0358259	Prevotella	1
UGV-GENOME-0358302	Prevotella	1
UGV-GENOME-0358304	Bacteroides	1
UGV-GENOME-0358315	Bacteroides	1
UGV-GENOME-0358371
UGV-GENOME-0358391	Bacteroides	1
UGV-GENOME-0358416	Prevotella	1
UGV-GENOME-0358428	Bacteroides	1
UGV-GENOME-0358466
UGV-GENOME-0358538_1
UGV-GENOME-0358631_1	Bacteroides	1
UGV-GENOME-0358662	Ruminococcus	2
UGV-GENOME-0358705_1
UGV-GENOME-0358712	Prevotella	1
UGV-GENOME-0358722
UGV-GENOME-0358788
UGV-GENOME-0358816	Prevotella	1
UGV-GENOME-0358832	Prevotella	1
UGV-GENOME-0358870
UGV-GENOME-0358996	Prevotella	1
UGV-GENOME-0359025
UGV-GENOME-0359091_1	Bacteroides	1
UGV-GENOME-0359096_1
UGV-GENOME-0359201_1
UGV-GENOME-0359254_1
UGV-GENOME-0359299	Bacteroides	1
UGV-GENOME-0359309
UGV-GENOME-0359339_1	Prevotella	1
UGV-GENOME-0359360_1
UGV-GENOME-0359438	Prevotella	1
UGV-GENOME-0359455_1
UGV-GENOME-0359468_1	Prevotella	1
UGV-GENOME-0359718	Prevotella	1
UGV-GENOME-0359719
UGV-GENOME-0359728
UGV-GENOME-0359796	Prevotella	1
UGV-GENOME-0360131_1	Bacteroides	1
UGV-GENOME-0360192	Prevotella	1
UGV-GENOME-0360318
UGV-GENOME-0360524	Prevotella	1
UGV-GENOME-0360560	Prevotella	1
UGV-GENOME-0360816_1	Prevotella	1
UGV-GENOME-0360844	Bacteroides	1
UGV-GENOME-0361083_1
UGV-GENOME-0361173_1	Bacteroides	1
UGV-GENOME-0361181	Ruminococcus	2
UGV-GENOME-0361185_1	Prevotella	1
UGV-GENOME-0361296
UGV-GENOME-0361304
UGV-GENOME-0361457
UGV-GENOME-0361764	Ruminococcus	2
UGV-GENOME-0361969_1	Bacteroides	1
UGV-GENOME-0362010
UGV-GENOME-0362115
UGV-GENOME-0362144_1	Bacteroides	1
UGV-GENOME-0362214_1
UGV-GENOME-0362264
UGV-GENOME-0362327_1	Bacteroides	1
UGV-GENOME-0362338
UGV-GENOME-0362419
UGV-GENOME-0362585
UGV-GENOME-0362588_1	Ruminococcus	2
UGV-GENOME-0362591_1
UGV-GENOME-0362859_1
UGV-GENOME-0362891_1	Prevotella	1
UGV-GENOME-0362901_1
UGV-GENOME-0363352
UGV-GENOME-0363462
UGV-GENOME-0363568_1
UGV-GENOME-0363636
UGV-GENOME-0363805_1	Prevotella	1
UGV-GENOME-0363828
UGV-GENOME-0363847_1	Prevotella	1
UGV-GENOME-0363873	Bacteroides	1
UGV-GENOME-0364350_1	Prevotella	1
UGV-GENOME-0364366
UGV-GENOME-0364381
UGV-GENOME-0364568
UGV-GENOME-0365081_1
UGV-GENOME-0365548	Alistipes	1
UGV-GENOME-0365840
UGV-GENOME-0366043	Bacteroides	1
UGV-GENOME-0366105	Ruminococcus	2
UGV-GENOME-0366289_1
UGV-GENOME-0366377	Blautia	2
UGV-GENOME-0366395_1	Prevotella	1
UGV-GENOME-0366400
UGV-GENOME-0366427
UGV-GENOME-0366470
UGV-GENOME-0366735_1
UGV-GENOME-0366802_1	Parabacteroides	1
UGV-GENOME-0366880	Alistipes	1
UGV-GENOME-0367131
UGV-GENOME-0367314_1	Prevotella	1
UGV-GENOME-0367582	Ruminococcus	2
UGV-GENOME-0367602
UGV-GENOME-0367629
UGV-GENOME-0367645
UGV-GENOME-0367697	Bacteroides	1
UGV-GENOME-0367835	Bacteroides	1
UGV-GENOME-0367899_1	Alistipes	1
UGV-GENOME-0367983
UGV-GENOME-0368080
UGV-GENOME-0368206
UGV-GENOME-0368307
UGV-GENOME-0368322_1
UGV-GENOME-0368331
UGV-GENOME-0368344
UGV-GENOME-0368524_1
UGV-GENOME-0368543_1
UGV-GENOME-0368573_1	Ruminococcus	2
UGV-GENOME-0368604_1	Prevotella	1
UGV-GENOME-0368614_1
UGV-GENOME-0368671_1	Prevotella	1
UGV-GENOME-0368758_1	Blautia	2
UGV-GENOME-0368785
UGV-GENOME-0368839_1
UGV-GENOME-0368909_1	Ruminococcus	2
UGV-GENOME-0368925	Bacteroides	1
UGV-GENOME-0368937	Bacteroides	1
UGV-GENOME-0368973	Ruminococcus	2
UGV-GENOME-0369000_1
UGV-GENOME-0369026_1	Ruminococcus	2
UGV-GENOME-0369027	Bacteroides	1
UGV-GENOME-0369039_1
UGV-GENOME-0369085_1	Prevotella	1
UGV-GENOME-0369087_1
UGV-GENOME-0369153
UGV-GENOME-0369168_1
UGV-GENOME-0369181_1
UGV-GENOME-0369196	Ruminococcus	2
UGV-GENOME-0369206_1
UGV-GENOME-0369224
UGV-GENOME-0369231_1
UGV-GENOME-0369255
UGV-GENOME-0369330
UGV-GENOME-0369389_1
UGV-GENOME-0369392_1
UGV-GENOME-0369444	Bacteroides	1
UGV-GENOME-0369506
UGV-GENOME-0369522
UGV-GENOME-0369547
UGV-GENOME-0369563_1
UGV-GENOME-0369680
UGV-GENOME-0369797
UGV-GENOME-0369811_1
UGV-GENOME-0369819_1	Bacteroides	1
UGV-GENOME-0369832
UGV-GENOME-0369966
UGV-GENOME-0369969_1
UGV-GENOME-0369993
UGV-GENOME-0370036
UGV-GENOME-0370038
UGV-GENOME-0370069_1
UGV-GENOME-0370108	Bacteroides	1
UGV-GENOME-0370225_1	Bacteroides	1
UGV-GENOME-0370233	Ruminococcus	3
UGV-GENOME-0370235
UGV-GENOME-0370295
UGV-GENOME-0370362	Ruminococcus	3
UGV-GENOME-0370384
UGV-GENOME-0370404	Bacteroides	1
UGV-GENOME-0370413	Bacteroides	1
UGV-GENOME-0370434
UGV-GENOME-0370448_1
UGV-GENOME-0370453
UGV-GENOME-0370460_1	Prevotella	1
UGV-GENOME-0370465
UGV-GENOME-0370477	Bacteroides	1
UGV-GENOME-0370488_1
UGV-GENOME-0370489_1	Bacteroides	1
UGV-GENOME-0370508_1
UGV-GENOME-0370512	Ruminococcus	2
UGV-GENOME-0370543_1
UGV-GENOME-0370553_1
UGV-GENOME-0370607
UGV-GENOME-0370621	Bacteroides	1
UGV-GENOME-0370681
UGV-GENOME-0370701
UGV-GENOME-0370715_1
UGV-GENOME-0370745	Bacteroides	1
UGV-GENOME-0370748_1
UGV-GENOME-0370768_1	Prevotella	1
UGV-GENOME-0370788_1
UGV-GENOME-0370828_1	Prevotella	1
UGV-GENOME-0370863	Ruminococcus	2
UGV-GENOME-0370879_1
UGV-GENOME-0370901_1
UGV-GENOME-0370909_1	Bacteroides	1
UGV-GENOME-0370924_1
UGV-GENOME-0370943	Bacteroides	1
UGV-GENOME-0370948	Bacteroides	1
UGV-GENOME-0370961_1
UGV-GENOME-0370965
UGV-GENOME-0370968
UGV-GENOME-0370987_1	Bacteroides	1
UGV-GENOME-0370991	Bacteroides	1
UGV-GENOME-0370998
UGV-GENOME-0371015	Alistipes	1
UGV-GENOME-0371066_1	Bacteroides	1
UGV-GENOME-0371081
UGV-GENOME-0371133_1
UGV-GENOME-0371138_1	Bacteroides	1
UGV-GENOME-0371141_1	Bacteroides	1
UGV-GENOME-0371177_1
UGV-GENOME-0371188
UGV-GENOME-0371268_1	Bacteroides	1
UGV-GENOME-0371293	Bacteroides	1
UGV-GENOME-0371297	Bacteroides	1
UGV-GENOME-0371312	Bacteroides	1
UGV-GENOME-0371315	Bacteroides	1
UGV-GENOME-0371321	Bacteroides	1
UGV-GENOME-0371345	Bacteroides	1
UGV-GENOME-0371351_1	Butyricimonas	1
UGV-GENOME-0371364_1
UGV-GENOME-0371381_1
UGV-GENOME-0371386_1	Bacteroides	1
UGV-GENOME-0371389	Ruminococcus	2
UGV-GENOME-0371393	Blautia	3
UGV-GENOME-0371403_1
UGV-GENOME-0371421_1
UGV-GENOME-0371429_1
UGV-GENOME-0371437_1	Bacteroides	1
UGV-GENOME-0371453	Bacteroides	1
UGV-GENOME-0371457_1
UGV-GENOME-0371471_1
UGV-GENOME-0371493_1
UGV-GENOME-0371511
UGV-GENOME-0371520	Bacteroides	1
UGV-GENOME-0371551
UGV-GENOME-0371557
UGV-GENOME-0371572_1	Millionella	1
UGV-GENOME-0371600_1	Bacteroides	1
UGV-GENOME-0371611_1
UGV-GENOME-0371615_1
UGV-GENOME-0371620
UGV-GENOME-0371624
UGV-GENOME-0371647_1
UGV-GENOME-0371727
UGV-GENOME-0371730
UGV-GENOME-0371776_1	Bacteroides	1
UGV-GENOME-0371782
UGV-GENOME-0371824_1
UGV-GENOME-0371881_1	Bacteroides	1
UGV-GENOME-0371905	Ruminococcus	1
UGV-GENOME-0371936_1
UGV-GENOME-0371956
UGV-GENOME-0371958_1	Bacteroides	1
UGV-GENOME-0371978	Ruminococcus	2
UGV-GENOME-0371994
UGV-GENOME-0372018	Bacteroides	1
UGV-GENOME-0372021
UGV-GENOME-0372030
UGV-GENOME-0372046_1	Bacteroides	1
UGV-GENOME-0372065_1
UGV-GENOME-0372125
UGV-GENOME-0372136	Ruminococcus	2
UGV-GENOME-0372145
UGV-GENOME-0372147	Alistipes	1
UGV-GENOME-0372157
UGV-GENOME-0372183_1
UGV-GENOME-0372191_1	Bacteroides	1
UGV-GENOME-0372245_1
UGV-GENOME-0372299_1
UGV-GENOME-0372309
UGV-GENOME-0372345_1
UGV-GENOME-0372352_1	Prevotella	1
UGV-GENOME-0372371
UGV-GENOME-0372423
UGV-GENOME-0372436_1
UGV-GENOME-0372465
UGV-GENOME-0372477_1
UGV-GENOME-0372478_1
UGV-GENOME-0372536_1
UGV-GENOME-0372553_1
UGV-GENOME-0372575_1
UGV-GENOME-0372597_1	Bacteroides	1
UGV-GENOME-0372639_1	Alistipes	1
UGV-GENOME-0372657_1
UGV-GENOME-0372667_1
UGV-GENOME-0372691_1	Blautia	2
UGV-GENOME-0372696_1
UGV-GENOME-0372773_1	Bacteroides	1
UGV-GENOME-0372825_1	Parabacteroides	1
UGV-GENOME-0372826_1	Bacteroides	1
UGV-GENOME-0372845_1	Bacteroides	1
UGV-GENOME-0372897_1
UGV-GENOME-0372900	Ruminococcus	2
UGV-GENOME-0372917_1
UGV-GENOME-0372954_1
UGV-GENOME-0373037	Ruminococcus	2
UGV-GENOME-0373071_1	Bacteroides	1
UGV-GENOME-0373079	Ruminococcus	2
UGV-GENOME-0373096_1	Alistipes	1
UGV-GENOME-0373174_1	Bacteroides	1
UGV-GENOME-0373188_1
UGV-GENOME-0373207_1	Bacteroides	1
UGV-GENOME-0373209_1	Prevotella	1
UGV-GENOME-0373285_1
UGV-GENOME-0373316_1
UGV-GENOME-0373371	Ruminococcus	2
UGV-GENOME-0373424_1	Prevotella	1
UGV-GENOME-0373433_1
UGV-GENOME-0373442_1
UGV-GENOME-0373458	Ruminococcus	2
UGV-GENOME-0373560_1	Ruminococcus	2
UGV-GENOME-0373605_1
UGV-GENOME-0373624_1
UGV-GENOME-0373673_1	Parabacteroides	1
UGV-GENOME-0373677_1	Parabacteroides	1
UGV-GENOME-0373686_1	Blautia	1
UGV-GENOME-0373698_1	Bacteroides	1
UGV-GENOME-0373751	Ruminococcus	2
UGV-GENOME-0373780_1	Bacteroides	1
UGV-GENOME-0373814_1	Bacteroides	1
UGV-GENOME-0373838
UGV-GENOME-0373850_1	Bacteroides	1
UGV-GENOME-0373865_1
UGV-GENOME-0373874_1
UGV-GENOME-0373905_1	Bacteroides	1
UGV-GENOME-0373908_1
UGV-GENOME-0373987_1	Ruminococcus	3
UGV-GENOME-0373991_1
UGV-GENOME-0374045_1	Bacteroides	1
UGV-GENOME-0374117_1
UGV-GENOME-0374155_1	Bacteroides	1
UGV-GENOME-0374344_1	Bacteroides	1
UGV-GENOME-0374405_1	Bacteroides	1
UGV-GENOME-0374432_1	Bacteroides	1
UGV-GENOME-0374451_1	Blautia	2
UGV-GENOME-0374525_1
UGV-GENOME-0374598_1
UGV-GENOME-0374600_1	Ruminococcus	2
UGV-GENOME-0374715_1
UGV-GENOME-0374732_1	Ruminococcus	2
UGV-GENOME-0374844_1
UGV-GENOME-0374874_1	Blautia	2
UGV-GENOME-0374882	Ruminococcus	1
UGV-GENOME-0374959_1
UGV-GENOME-0374962_1	Bacteroides	1
UGV-GENOME-0375026_1	Bacteroides	1
UGV-GENOME-0375054_1	Bacteroides	1
UGV-GENOME-0375135
UGV-GENOME-0375155_1
UGV-GENOME-0375184_1
UGV-GENOME-0375259_1
UGV-GENOME-0375264	Ruminococcus	1
UGV-GENOME-0375360_1
UGV-GENOME-0375366	Ruminococcus	1
UGV-GENOME-0375385_1	Bacteroides	1
UGV-GENOME-0375410_1
UGV-GENOME-0375430
UGV-GENOME-0375437_1	Alistipes	1
UGV-GENOME-0375438_1	Prevotella	1
UGV-GENOME-0375530_1
UGV-GENOME-0375566_1
UGV-GENOME-0375590_1	Bacteroides	1
UGV-GENOME-0375652	Ruminococcus	3
UGV-GENOME-0375665_1
UGV-GENOME-0375770_1	Ruminococcus	1
UGV-GENOME-0375801	Ruminococcus	1
UGV-GENOME-0376026_1	Ruminococcus	2
UGV-GENOME-0376054_1	Alistipes	1
UGV-GENOME-0376100_1	Ruminococcus	2
UGV-GENOME-0376130	Ruminococcus	2
UGV-GENOME-0376255_1
UGV-GENOME-0376262_1	Bacteroides	1
UGV-GENOME-0376304_1	Bacteroides	1
UGV-GENOME-0376379
UGV-GENOME-0376410_1	Prevotella	1
UGV-GENOME-0376508_1
UGV-GENOME-0376515_1
UGV-GENOME-0376551_1	Ruminococcus	2
UGV-GENOME-0376576_1	Bacteroides	1
UGV-GENOME-0376653_1	Bacteroides	1
UGV-GENOME-0376856
UGV-GENOME-0376920_1	Ruminococcus	2
UGV-GENOME-0376937_1	Bacteroides	1
UGV-GENOME-0376940_1	Alistipes	1
UGV-GENOME-0377089
UGV-GENOME-0377232	Blautia	3
UGV-GENOME-0377370	Ruminococcus	2
UGV-GENOME-0377404
UGV-GENOME-0377405_1	Ruminococcus	2
UGV-GENOME-0377435	Ruminococcus	2
UGV-GENOME-0377454_1	Bacteroides	1
UGV-GENOME-0377493	Ruminococcus	2
UGV-GENOME-0377502_2
UGV-GENOME-0377533
UGV-GENOME-0377592	Ruminococcus	2
UGV-GENOME-0377616_1	Ruminococcus	2
UGV-GENOME-0377646_1	Blautia	2
UGV-GENOME-0377711_1	Bacteroides	1
UGV-GENOME-0377731	Ruminococcus	2
UGV-GENOME-0377735	Ruminococcus	2
UGV-GENOME-0377778_1	Prevotella	1
UGV-GENOME-0377786
UGV-GENOME-0377851	Ruminococcus	2
UGV-GENOME-0377853	Ruminococcus	3
UGV-GENOME-0377879	Ruminococcus	2
UGV-GENOME-0377883_1	Prevotella	1
UGV-GENOME-0377888	Ruminococcus	3
UGV-GENOME-0377906	Ruminococcus	2
UGV-GENOME-0377921_1	Corynebacterium	1
UGV-GENOME-0377972	Ruminococcus	2
UGV-GENOME-0378052	Ruminococcus	2
UGV-GENOME-0378059	Ruminococcus	2
UGV-GENOME-0378064	Ruminococcus	2
UGV-GENOME-0378068	Ruminococcus	2
UGV-GENOME-0378115	Ruminococcus	2
UGV-GENOME-0378116	Ruminococcus	2
UGV-GENOME-0378132	Ruminococcus	2
UGV-GENOME-0378180	Ruminococcus	2
UGV-GENOME-0378254	Ruminococcus	2
UGV-GENOME-0378275	Ruminococcus	3
UGV-GENOME-0378283	Ruminococcus	2
UGV-GENOME-0378313	Ruminococcus	2
UGV-GENOME-0378317	Ruminococcus	2
UGV-GENOME-0378360	Ruminococcus	2
UGV-GENOME-0378458	Ruminococcus	2
UGV-GENOME-0378591_1	Ruminococcus	2
UGV-GENOME-0378620_1	Ruminococcus	2
UGV-GENOME-0378975_1	Ruminococcus	2
UGV-GENOME-0379283_1	Prevotella	1
UGV-GENOME-0379420_1	Ruminococcus	2
UGV-GENOME-0379616_2	Alistipes	1
UGV-GENOME-0379916_1	Bacteroides	1
UGV-GENOME-0380108_1
UGV-GENOME-4425372_1	Bacteroides	1
UGV-GENOME-4425941_1	Bacteroides	1
UGV-GENOME-4426851	Prevotella	1
UGV-GENOME-4430386_1
UGV-GENOME-4430723
UGV-GENOME-4431112_1
UGV-GENOME-4434641_1
UGV-GENOME-4435112
uvig_107320	Bacteroides	1
uvig_110632
uvig_11191
uvig_113099	Bacteroides	1
uvig_113247	Clostridiales	4
uvig_113282
uvig_116077	Ruminococcus	3
uvig_116434	Ruminococcus	2
uvig_117647	Bacteroides	1
uvig_118208	Bacteroides	1
uvig_119757	Blautia	2
uvig_122578	Ruminococcus	2
uvig_132139	Ruminococcus	2
uvig_133635	Ruminococcus	2
uvig_137758	Prevotella	1
uvig_14014	Ruminococcus	2
uvig_146646
uvig_148598
uvig_148800	Blautia	2
uvig_149094	Prevotella	1
uvig_149429	Ruminococcus	2
uvig_15112	Blautia	3
uvig_15329	Prevotella	1
uvig_160691	Ruminococcus	1
uvig_16157	Blautia	3
uvig_162932	Ruminococcus	2
uvig_164254	Ruminococcus	2
uvig_165347	Prevotella	1
uvig_174285	Ruminococcus	2
uvig_174286	Blautia	2
uvig_175653	Blautia	3
uvig_175853	Ruminococcus	2
uvig_177969	Blautia	2
uvig_179351	Bacteroides	1
uvig_181234
uvig_181688	Ruminococcus	1
uvig_182228
uvig_183515	Prevotella	1
uvig_184024	Prevotella	1
uvig_186629	Blautia	1
uvig_188366	Ruminococcus	1
uvig_189508	Blautia	2
uvig_189627	Prevotella	1
uvig_193092	Ruminococcus	1
uvig_193707	Ruminococcus	1
uvig_195814
uvig_196667
uvig_198544
uvig_202324	Bacteroides	1
uvig_205706	Bacteroides	1
uvig_205891
uvig_206734	Ruminococcus	1
uvig_20795	Bacteroides	1
uvig_208398
uvig_209456	Prevotella	1
uvig_20967	Blautia	3
uvig_224730	Ruminococcus	2
uvig_225118	Ruminococcus	2
uvig_225448	Ruminococcus	3
uvig_226102	Ruminococcus	1
uvig_228479	Ruminococcus	2
uvig_229203	Ruminococcus	2
uvig_229532	Ruminococcus	2
uvig_229980
uvig_233736
uvig_234254	Bacteroides	3
uvig_234269	Ruminococcus	2
uvig_237657	Prevotella	1
uvig_241732	Ruminococcus	2
uvig_242218
uvig_242467
uvig_244416	Bacteroides	1
uvig_245193	Ruminococcus	3
uvig_248030	Prevotella	1
uvig_248512	Ruminococcus	2
uvig_252753
uvig_257373	Bacteroides	1
uvig_257737	Ruminococcus	2
uvig_260550	Blautia	3
uvig_266732
uvig_27118	Prevotella	1
uvig_274499	Bacteroides	1
uvig_277555	Parabacteroides	3
uvig_277846
uvig_282253	Prevotella	1
uvig_285936	Ruminococcus	2
uvig_293432	Coprobacillus	1
uvig_293752	Bacteroides	1
uvig_294544	Ruminococcus	2
uvig_297460	Prevotella	1
uvig_301954
uvig_307643	Bacteroides	1
uvig_310203
uvig_310765	Ruminococcus	2
uvig_311648	Ruminococcus	2
uvig_312363	Prevotella	1
uvig_314735
uvig_316550	Bacteroides	1
uvig_318514	Clostridium	1
uvig_318744	Anaerostipes	1
uvig_321188	Bacteroides	1
uvig_321358
uvig_322514	Prevotella	1
uvig_323334
uvig_326066	Prevotella	1
uvig_326119
uvig_326808	Ruminococcus	1
uvig_327110	Coprobacter	1
uvig_327345	Prevotella	1
uvig_329988
uvig_330879	Prevotella	1
uvig_33271	Bacteroides	1
uvig_334778	Corynebacterium	1
uvig_335376
uvig_335509	Prevotella	1
uvig_338286	Blautia	2
uvig_340753	Prevotella	1
uvig_340855	Prevotella	1
uvig_340887	Prevotella	1
uvig_343105	Prevotella	1
uvig_343948	Prevotella	1
uvig_344027	Prevotella	1
uvig_344736	Prevotella	1
uvig_345055	Prevotella	1
uvig_345659	Prevotella	1
uvig_346787
uvig_347953	Prevotella	1
uvig_348305	Prevotella	1
uvig_351391	Prevotella	1
uvig_353859	Prevotella	1
uvig_354035
uvig_358822
uvig_361782	Bacteroides	1
uvig_363074	Bacteroides	1
uvig_364638
uvig_364659	Clostridiales	4
uvig_365550
uvig_366206	Prevotella	2
uvig_371388	Ruminococcus	2
uvig_372389	Prevotella	1
uvig_381361
uvig_383781	Ruminococcus	2
uvig_384572	Blautia	1
uvig_385060	Prevotella	1
uvig_385463	Prevotella	1
uvig_385641	Prevotella	1
uvig_387806	Prevotella	1
uvig_388491	Prevotella	1
uvig_395371	Ruminococcus	2
uvig_400971
uvig_402506	Prevotella	1
uvig_403115
uvig_413533	Prevotella	1
uvig_413967
uvig_418132	Bacteroides	2
uvig_419336	Bacteroides	1
uvig_421427	Bacteroides	1
uvig_424868
uvig_430022	Bacteroides	1
uvig_430687	Ruminococcus	2
uvig_432172	Ruminococcus	2
uvig_433282	Ruminococcus	2
uvig_434277	Ruminococcus	2
uvig_434937	Ruminococcus	2
uvig_437450	Alistipes	1
uvig_441368	Ruminococcus	2
uvig_442977	Prevotella	1
uvig_444199	Blautia	1
uvig_445199	Bacteroides	1
uvig_445293	Blautia	3
uvig_445600	Ruminococcus	2
uvig_446622	Eubacterium	1
uvig_447140	Prevotella	1
uvig_448477	Bacteroides	1
uvig_449196	Eubacterium	1
uvig_450815
uvig_450970	Ruminococcus	1
uvig_452913	Ruminococcus	2
uvig_453098	Prevotella	2
uvig_453540	Bacteroides	1
uvig_453615	Ruminococcus	2
uvig_454392	Bacteroides	1
uvig_459688
uvig_463807	Ruminococcus	3
uvig_471966	Bacteroides	1
uvig_473439	Blautia	2
uvig_481957	Bacteroides	1
uvig_483473	Bacteroides	1
uvig_487859	Prevotella	1
uvig_488644	Ruminococcus	2
uvig_496976	Prevotella	1
uvig_502334	Prevotella	1
uvig_502846	Ruminococcus	3
uvig_508154	Prevotella	1
uvig_510781
uvig_5138
uvig_518169	Prevotella	1
uvig_520479	Ruminococcus	1
uvig_52100	Corynebacterium	1
uvig_521577	Prevotella	1
uvig_52332
uvig_525198
uvig_525430	Prevotella	1
uvig_531329	Prevotella	1
uvig_541967
uvig_546380	Ruminococcus	2
uvig_550876	Ruminococcus	2
uvig_553935	Blautia	3
uvig_554777	Bacteroides	1
uvig_557837	Bacteroides	1
uvig_565726	Prevotella	1
uvig_569797	Ruminococcus	2
uvig_573750	Prevotella	1
uvig_574599	Prevotella	1
uvig_575519
uvig_575648	Prevotella	1
uvig_57853	Ruminococcus	1
uvig_579512	Prevotella	1
uvig_579513	Prevotella	1
uvig_580232
uvig_580285	Prevotella	1
uvig_580650	Prevotella	1
uvig_581081	Prevotella	1
uvig_581256	Prevotella	1
uvig_581694	Prevotella	1
uvig_581696	Prevotella	1
uvig_581842	Prevotella	1
uvig_582445	Prevotella	1
uvig_582446	Prevotella	1
uvig_583254	Prevotella	1
uvig_583507	Prevotella	1
uvig_583567	Prevotella	1
uvig_583969	Prevotella	1
uvig_584492	Prevotella	1
uvig_584923	Prevotella	1
uvig_585407	Prevotella	1
uvig_585408	Prevotella	1
uvig_58620
uvig_586382	Prevotella	1
uvig_586718	Prevotella	1
uvig_586722	Prevotella	1
uvig_586728
uvig_586951	Prevotella	1
uvig_587313	Prevotella	1
uvig_588406	Prevotella	1
uvig_588410
uvig_589376	Prevotella	1
uvig_589523	Prevotella	1
uvig_589697	Prevotella	1
uvig_590214	Prevotella	1
uvig_590582	Prevotella	1
uvig_590888	Prevotella	1
uvig_591000
uvig_591434	Prevotella	1
uvig_591549	Blautia	3
uvig_591560
uvig_592317	Prevotella	1
uvig_592976	Prevotella	1
uvig_59403	Ruminococcus	2
uvig_594158
uvig_594294	Prevotella	1
uvig_594297	Prevotella	1
uvig_594358
uvig_594432	Prevotella	1
uvig_594974	Prevotella	1
uvig_595864	Prevotella	1
uvig_596117	Prevotella	1
uvig_596119	Prevotella	1
uvig_596480	Prevotella	1
uvig_596750	Prevotella	1
uvig_598386	Prevotella	1
uvig_60133	Bacteroides	1
uvig_63542	Ruminococcus	2
uvig_64173	Blautia	2
uvig_68258	Ruminococcus	2
uvig_70298	Bacteroides	1
uvig_70443	Bacteroides	1
uvig_77118
uvig_77443
uvig_79772	Ruminococcus	1
uvig_852	Bacteroides	1
uvig_92250
uvig_93968	Prevotella	1
uvig_95799	Ruminococcus	2
